# Deciphering the major metabolic pathways associated with aluminum tolerance in popcorn roots using label-free quantitative proteomics

**DOI:** 10.1101/2021.08.22.455814

**Authors:** Vitor Batista Pinto, Vinícius Costa Almeida, Ítalo Antunes Pereira Lima, Ellen de Moura Vale, Wagner Luiz Araújo, Vanildo Silveira, José Marcelo Soriano Viana

## Abstract

Aluminum toxicity is one of the most important abiotic stresses that affect crop production worldwide. The soluble form (Al^3+^) inhibits root growth by altering water and nutrients uptake, which also reduces plant growth and development. Under a long term Al^3+^ exposure, plants can activate several tolerance mechanisms, and to date, there are no reports of large-scale proteomic data of maize in response to this ion. To investigate the post-transcriptional regulation in response to Al toxicity, we performed a label-free quantitative proteomics for comparative analysis of two Al-contrasting popcorn inbred lines and an Al-tolerant commercial hybrid during 72 h under Al-stress. A total of 489 differentially accumulated proteins (DAPs) were identified in the Al-sensitive inbred line, 491 in the Al-tolerant inbred line, and 277 in the commercial hybrid. Among them, 120 DAPs were co-expressed in both Al tolerant genotypes. Bioinformatics analysis indicated that starch and sucrose metabolism, glycolysis/gluconeogenesis, and carbohydrate metabolism were significant biochemical processes regulated in response to Al toxicity. The up accumulation of sucrose synthase and the increase of sucrose content and starch degradation suggest that these components may enhance popcorn tolerance to Al stress. The up-accumulation of citrate synthase suggests a key role of this enzyme in the detoxification process in the Al-tolerant inbred line. The integration of transcriptomic and proteomic data indicated that the Al tolerance response presents a complex regulatory network into the transcription and translation dynamics of popcorn roots development.
