## Supplementary material for "Deciphering the major metabolic pathways associated with aluminum tolerance in popcorn roots using label-free quantitative proteomics": Suppl. Table S2

### Sheet: Suppl Table S2
Supplementary Table 2 Proteins and transcripts shared between proteomics and transcriptomics analyzes in Al-tolerant inbred line under Al-stress
Inbred line	Protein ID	Function	Log2 of Foldchange Proteomic	Differential Accumulation Proteomic	Log2 of Foldchange RNAseq	Differential Expression RNAseq
11-133	B4FSG4	Jasmonate-induced protein	-1.21591	DOWN	-1.52826	DOWN
11-133	A0A1D6MUP9	Beta-glucosidase 17	-1.02747	DOWN	-1.45605	DOWN
11-133	A0A1D6L706	rRNA N-glycosidase	-1.13574	DOWN	-1.32422	DOWN
11-133	B4G0F3	Probable bifunctional methylthioribulose-1-phosphate dehydratase/enolase-phosphatase E1	-0.61877	DOWN	-1.01513	DOWN
11-133	A0A1D6PR86	Hevein-like preproprotein	-1.09721	DOWN	-1.00684	DOWN
11-133	A0A1D6LMS1	Basic endochitinase B	-0.704232	DOWN	1.11585	UP
11-133	K7TSU4	Beta-D-xylosidase 4	-1.08568	DOWN	1.24511	UP
11-133	A0A1D6MR52	Tubulin beta chain	-0.768218	DOWN	1.47978	UP
11-133	B4FT62	Putative aldo-keto reductase 4	-1.11448	DOWN	1.49581	UP
11-133	B4FRD6	Peroxidase	-	UNIQUE TC	1.11055	UP
11-133	A0A1D6MXJ9	OSJNBa0024J22.14-like protein	-	UNIQUE TT	-1.78882	DOWN
11-133	K7WCJ0	5-pentadecatrienyl resorcinol O-methyltransferase	2.53062	UP	-2.69832	DOWN
11-133	A0A1D6EM81	Lecithin-cholesterol acyltransferase-like 1	1.57228	UP	-2.46263	DOWN
11-133	C0PEP2	1-aminocyclopropane-1-carboxylate oxidase 1	2.00666	UP	-1.98534	DOWN
11-133	A0A1D6LZN2	Xylanase inhibitor protein 1	1.71169	UP	-1.83125	DOWN
11-133	K7VA31	Kaurene oxidase2	1.08733	UP	-1.71616	DOWN
11-133	B6SQM6	Pathogenesis-related protein 10	1.24585	UP	-1.38069	DOWN
11-133	A0A1D6KC46	Hsp20/alpha crystallin family protein	1.90251	UP	1.08663	UP
11-133	K7TWV7	Peptidyl-prolyl cis-trans isomerase	1.08656	UP	1.1287	UP
11-133	B6T329	Endonuclease 2	1.04494	UP	1.30657	UP
